# Cross-species proteomic and microRNA comparison of extracellular vesicles in human milk, cow’s milk, and infant formula products: moving towards next generation infant formula products

**DOI:** 10.1101/2023.02.23.529810

**Authors:** Natalie P. Turner, Pevindu Abeysinghe, Pawel Sadowski, Murray D. Mitchell

## Abstract

Milk and milk products such as infant formula (IF) play a fundamental role in serving the nutritional needs of the developing infant. Extracellular vesicles (EVs) in human (HM) and cow’s milk (CM) contain molecular cargo such as proteins and micro(mi)RNA that serve as functional messengers between cells and may be of importance to infant health. Here, we have developed a pipeline using advanced proteomics and transcriptomics to enable cross-species comparison of milk and IF EVs. EVs from HM, CM and IF were subjected to data-independent acquisition mass spectrometry and RNA-seq. Differentially abundant proteins (143) and miRNAs (514) were identified in HM and CM EVs, and CM EV proteins and miRNAs were preserved in IF EVs (∼20% protein; ∼90% miRNA). We foresee this work to be used in large scale studies to determine biologically relevant species-specific differences in milk EVs that could be leveraged to improve IF products.
