## Supplementary file 1 for "Cross-species proteomic and microRNA comparison of extracellular vesicles in human milk, cow’s milk, and infant formula products: moving towards next generation infant formula products"

### Sheet: HM SWATH windows
	m/z start	m/z end	CES
SWATH Exp 1:	399.5	405.6	5
SWATH Exp 2:	404.6	411.1	5
SWATH Exp 3:	410.1	416.2	5
SWATH Exp 4:	415.2	421.3	5
SWATH Exp 5:	420.3	426.4	5
SWATH Exp 6:	425.4	431.5	5
SWATH Exp 7:	430.5	437.1	5
SWATH Exp 8:	436.1	442.2	5
SWATH Exp 9:	441.2	447.7	5
SWATH Exp 10:	446.7	453.2	5
SWATH Exp 11:	452.2	459.2	5
SWATH Exp 12:	458.2	464.7	5
SWATH Exp 13:	463.7	470.2	5
SWATH Exp 14:	469.2	475.7	5
SWATH Exp 15:	474.7	480.8	5
SWATH Exp 16:	479.8	485.9	5
SWATH Exp 17:	484.9	491.5	5
SWATH Exp 18:	490.5	497	5
SWATH Exp 19:	496	502.1	5
SWATH Exp 20:	501.1	507.6	5
SWATH Exp 21:	506.6	513.6	5
SWATH Exp 22:	512.6	518.7	5
SWATH Exp 23:	517.7	524.6	5
SWATH Exp 24:	523.6	530.1	5
SWATH Exp 25:	529.1	536.5	5
SWATH Exp 26:	535.5	543.3	5
SWATH Exp 27:	542.3	550.1	5
SWATH Exp 28:	549.1	557.3	5
SWATH Exp 29:	556.3	564.5	5
SWATH Exp 30:	563.5	571.8	5
SWATH Exp 31:	570.8	579.4	5
SWATH Exp 32:	578.4	587.5	5
SWATH Exp 33:	586.5	595.6	5
SWATH Exp 34:	594.6	604.1	5
SWATH Exp 35:	603.1	612.6	5
SWATH Exp 36:	611.6	621.5	5
SWATH Exp 37:	620.5	630.8	5
SWATH Exp 38:	629.8	640.6	5
SWATH Exp 39:	639.6	651.2	5
SWATH Exp 40:	650.2	661.9	5
SWATH Exp 41:	660.9	672.5	5
SWATH Exp 42:	671.5	683.5	5
SWATH Exp 43:	682.5	695	5
SWATH Exp 44:	694	707.3	5
SWATH Exp 45:	706.3	719.7	5
SWATH Exp 46:	718.7	730.7	5
SWATH Exp 47:	729.7	741.3	5
SWATH Exp 48:	740.3	752.4	5
SWATH Exp 49:	751.4	763.4	5
SWATH Exp 50:	762.4	774.9	5
SWATH Exp 51:	773.9	787.2	5
SWATH Exp 52:	786.2	802.5	5
SWATH Exp 53:	801.5	819.1	5
SWATH Exp 54:	818.1	837	5
SWATH Exp 55:	836	856.9	5
SWATH Exp 56:	855.9	877.3	5
SWATH Exp 57:	876.3	897.7	5
SWATH Exp 58:	896.7	921.1	5
SWATH Exp 59:	920.1	954.3	5
SWATH Exp 60:	953.3	999.7	5

### Sheet: CM SWATH windows
	Start Mass (Da), Stop Mass (Da), CES
SWATH Exp 1:	399.50, 410.30, 5.000
SWATH Exp 2:	409.30, 419.50, 5.000
SWATH Exp 3:	418.50, 428.70, 5.000
SWATH Exp 4:	427.70, 436.70, 5.000
SWATH Exp 5:	435.70, 444.80, 5.000
SWATH Exp 6:	443.80, 452.30, 5.000
SWATH Exp 7:	451.30, 459.70, 5.000
SWATH Exp 8:	458.70, 467.20, 5.000
SWATH Exp 9:	466.20, 474.10, 5.000
SWATH Exp 10:	473.10, 481.00, 5.000
SWATH Exp 11:	480.00, 487.90, 5.000
SWATH Exp 12:	486.90, 494.80, 5.000
SWATH Exp 13:	493.80, 501.70, 5.000
SWATH Exp 14:	500.70, 508.60, 5.000
SWATH Exp 15:	507.60, 515.50, 5.000
SWATH Exp 16:	514.50, 522.40, 5.000
SWATH Exp 17:	521.40, 529.90, 5.000
SWATH Exp 18:	528.90, 537.40, 5.000
SWATH Exp 19:	536.40, 543.70, 5.000
SWATH Exp 20:	542.70, 550.60, 5.000
SWATH Exp 21:	549.60, 557.50, 5.000
SWATH Exp 22:	556.50, 564.40, 5.000
SWATH Exp 23:	563.40, 571.30, 5.000
SWATH Exp 24:	570.30, 578.80, 5.000
SWATH Exp 25:	577.80, 585.70, 5.000
SWATH Exp 26:	584.70, 593.20, 5.000
SWATH Exp 27:	592.20, 600.60, 5.000
SWATH Exp 28:	599.60, 608.10, 5.000
SWATH Exp 29:	607.10, 615.60, 5.000
SWATH Exp 30:	614.60, 623.10, 5.000
SWATH Exp 31:	622.10, 630.50, 5.000
SWATH Exp 32:	629.50, 638.00, 5.000
SWATH Exp 33:	637.00, 645.50, 5.000
SWATH Exp 34:	644.50, 653.00, 5.000
SWATH Exp 35:	652.00, 660.40, 5.000
SWATH Exp 36:	659.40, 667.30, 5.000
SWATH Exp 37:	666.30, 674.20, 5.000
SWATH Exp 38:	673.20, 681.70, 5.000
SWATH Exp 39:	680.70, 688.60, 5.000
SWATH Exp 40:	687.60, 696.10, 5.000
SWATH Exp 41:	695.10, 704.10, 5.000
SWATH Exp 42:	703.10, 712.20, 5.000
SWATH Exp 43:	711.20, 720.80, 5.000
SWATH Exp 44:	719.80, 728.30, 5.000
SWATH Exp 45:	727.30, 736.30, 5.000
SWATH Exp 46:	735.30, 745.00, 5.000
SWATH Exp 47:	744.00, 754.20, 5.000
SWATH Exp 48:	753.20, 762.80, 5.000
SWATH Exp 49:	761.80, 770.80, 5.000
SWATH Exp 50:	769.80, 778.90, 5.000
SWATH Exp 51:	777.90, 787.50, 5.000
SWATH Exp 52:	786.50, 796.10, 5.000
SWATH Exp 53:	795.10, 805.30, 5.000
SWATH Exp 54:	804.30, 816.30, 5.000
SWATH Exp 55:	815.30, 827.20, 5.000
SWATH Exp 56:	826.20, 838.10, 5.000
SWATH Exp 57:	837.10, 849.60, 5.000
SWATH Exp 58:	848.60, 864.60, 5.000
SWATH Exp 59:	863.60, 880.70, 5.000
SWATH Exp 60:	879.70, 899.10, 5.000
